# *C21orf2* mutations found in ALS disrupt primary cilia function

**DOI:** 10.1101/2022.02.28.482239

**Authors:** Mathias De Decker, Pavol Zelina, Thomas G Moens, Kristel Eggermont, Matthieu Moisse, Jan H. Veldink, Ludo Van Den Bosch, R. Jeroen Pasterkamp, Philip Van Damme

**Author notes:** Corresponding author. **CO-CORRESPONDING AUTHORS:** Philip Van Damme,. Mathias De Decker.

## Abstract

Amyotrophic lateral sclerosis (ALS) is a devastating progressive neurodegenerative disease that affects 1 in 400 people. Almost 40 genes have been associated with ALS, currently explaining about 15% of the ALS risk. These genes tend to cluster in certain disease pathways such as protein quality control, RNA metabolism and axonal function. Despite these advances, adequate treatments for ALS patients are still missing. In this study, we investigate the role of a newly discovered ALS gene, *C21orf2*, in ALS pathology. We show that C21orf2 is localized to the basal body of the primary cilium and plays an important role in ciliogenesis *in vitro* and *in vivo*. Knock down of C21orf2 also lowers cilia frequency and length in human iPSC-derived spinal motor neurons (sMNs). Furthermore, we show that intraflagellar transport is impaired, causing primary cilia to fail in transducing extracellular signals essential in the sonic hedgehog pathway. ALS-associated mutations in *C21orf2* lead to loss of binding to centrosomal proteins, loss of proper localization at the basal body and hereby prevent C21orf2 from carrying out its normal function in cilia by loss-of-function. Finally, we confirm that sMNs derived from iPSCs from ALS patients with *C21orf2* mutations display similar cilia dysfunction and have disturbed sonic hedgehog signaling. Collectively, our data reveal impaired cilia homeostasis as a novel disease mechanism at play in ALS, opening new avenues for further research.
