## Extended data table 1 for "*C21orf2* mutations found in ALS disrupt primary cilia function"

### Sheet: protein
Extended Data Table 1
Input GO analysis
Protein interactors obtained via				https://thebiogrid.org/107211/summary/homo-sapiens/c21orf2.html
ALS2
ATOX1
CAMK2D
CAV3
CBY1
CEP104
CEP290
DCAF7
EGLN3
GMCL1
KCTD17
KCTD5
KIF2B
NEK1
PPP2R1A
RPGRIP1L
SKAP1
SPATA7
SPG21
TEKT4
TTC25
VPS26B
VTN
XPO1

### Sheet: GO enrichment
Analysis Type:	PANTHER Overrepresentation Test (Released 20200728)
Annotation Version and Release Date:	GO Ontology database DOI: 10.5281/zenodo.4081749 Released 2020-10-09
Analyzed List:	upload_1 (Homo sapiens)
Reference List:	Homo sapiens (all genes in database)
Test Type:	FISHER
Correction:	FDR
GO biological process complete	Homo sapiens - REFLIST (20595)	upload_1 (26)	upload_1 (expected)	upload_1 (over/under)	upload_1 (fold Enrichment)	upload_1 (raw P-value)	upload_1 (FDR)
cell projection assembly (GO:0030031)	467	7	0.59	+	11.87	1.46e-06	0.00122
cell projection organization (GO:0030030)	1197	9	1.51	+	5.96	9.8e-06	0.00486
cellular component assembly (GO:0022607)	2384	12	3.01	+	3.99	1.18e-05	0.00552
cellular component biogenesis (GO:0044085)	2644	12	3.34	+	3.6	3.41e-05	0.0132
cellular component organization (GO:0016043)	5677	18	7.17	+	2.51	1.2e-05	0.00545
cellular component organization or biogenesis (GO:0071840)	5896	18	7.44	+	2.42	2.13e-05	0.00844
cellular localization (GO:0051641)	2988	14	3.77	+	3.71	3.18e-06	0.0024
cellular macromolecule localization (GO:0070727)	1639	10	2.07	+	4.83	1.68e-05	0.007
cellular protein localization (GO:0034613)	1632	10	2.06	+	4.85	1.62e-05	0.00693
cilium assembly (GO:0060271)	356	7	0.45	+	15.58	2.44e-07	0.000352
cilium organization (GO:0044782)	379	7	0.48	+	14.63	3.69e-07	0.000488
localization (GO:0051179)	5832	18	7.36	+	2.44	1.81e-05	0.00735
macromolecule localization (GO:0033036)	2538	13	3.2	+	4.06	3.34e-06	0.00241
mitochondrial membrane organization (GO:0007006)	143	5	0.18	+	27.7	1.04e-06	0.000967
mitochondrial transport (GO:0006839)	232	5	0.29	+	17.07	1.04e-05	0.00499
mitotic prometaphase (GO:0000236)	170	4	0.21	+	18.64	6.33e-05	0.0218
organelle assembly (GO:0070925)	768	7	0.97	+	7.22	3.63e-05	0.0137
organelle localization (GO:0051640)	611	6	0.77	+	7.78	9.67e-05	0.0301
organelle organization (GO:0006996)	3565	15	4.5	+	3.33	4.26e-06	0.00294
plasma membrane bounded cell projection assembly (GO:0120031)	450	7	0.57	+	12.32	1.15e-06	0.00101
plasma membrane bounded cell projection organization (GO:0120036)	1151	8	1.45	+	5.51	6.11e-05	0.0216
positive regulation of cellular component organization (GO:0051130)	1160	9	1.46	+	6.15	7.61e-06	0.00403
positive regulation of cellular protein localization (GO:1903829)	304	5	0.38	+	13.03	3.72e-05	0.0137
positive regulation of establishment of protein localization (GO:1904951)	374	6	0.47	+	12.71	6.34e-06	0.00359
positive regulation of establishment of protein localization to mitochondrion (GO:1903749)	58	5	0.07	+	68.29	1.42e-08	4.5e-05
positive regulation of intracellular protein transport (GO:0090316)	185	6	0.23	+	25.69	1.15e-07	0.000203
positive regulation of intracellular transport (GO:0032388)	228	6	0.29	+	20.85	3.81e-07	0.000465
positive regulation of mitochondrial outer membrane permeabilization involved in apoptotic signaling pathway (GO:1901030)	37	5	0.05	+	> 100	1.75e-09	9.23e-06
positive regulation of mitochondrion organization (GO:0010822)	95	5	0.12	+	41.69	1.47e-07	0.000233
positive regulation of organelle organization (GO:0010638)	608	7	0.77	+	9.12	8.14e-06	0.00417
positive regulation of protein insertion into mitochondrial membrane involved in apoptotic signaling pathway (GO:1900740)	27	5	0.03	+	> 100	4.17e-10	6.61e-06
positive regulation of protein localization to membrane (GO:1905477)	131	5	0.17	+	30.23	6.82e-07	0.000721
positive regulation of protein transport (GO:0051222)	358	6	0.45	+	13.28	4.96e-06	0.00315
positive regulation of transport (GO:0051050)	939	8	1.19	+	6.75	1.43e-05	0.00631
protein homooligomerization (GO:0051260)	180	4	0.23	+	17.6	7.87e-05	0.0255
protein localization (GO:0008104)	2183	13	2.76	+	4.72	5.97e-07	0.000676
regulation of cardiac muscle cell action potential involved in regulation of contraction (GO:0098909)	8	2	0.01	+	> 100	6.84e-05	0.0231
regulation of cellular component organization (GO:0051128)	2367	11	2.99	+	3.68	6.92e-05	0.0229
regulation of cellular localization (GO:0060341)	844	8	1.07	+	7.51	6.61e-06	0.00362
regulation of cellular protein localization (GO:1903827)	567	7	0.72	+	9.78	5.18e-06	0.00316
regulation of establishment of protein localization (GO:0070201)	646	6	0.82	+	7.36	0.000131	0.0392
regulation of establishment of protein localization to mitochondrion (GO:1903747)	72	5	0.09	+	55.01	3.94e-08	0.000104
regulation of intracellular protein transport (GO:0033157)	262	6	0.33	+	18.14	8.43e-07	0.000836
regulation of intracellular transport (GO:0032386)	365	6	0.46	+	13.02	5.53e-06	0.00325
regulation of membrane permeability (GO:0090559)	88	5	0.11	+	45.01	1.02e-07	0.000203
regulation of mitochondrial membrane permeability (GO:0046902)	75	5	0.09	+	52.81	4.78e-08	0.000108
regulation of mitochondrial outer membrane permeabilization involved in apoptotic signaling pathway (GO:1901028)	47	5	0.06	+	84.27	5.29e-09	2.1e-05
regulation of mitochondrion organization (GO:0010821)	165	5	0.21	+	24	2.05e-06	0.00163
regulation of peptide transport (GO:0090087)	653	6	0.82	+	7.28	0.000139	0.0408
regulation of protein insertion into mitochondrial membrane involved in apoptotic signaling pathway (GO:1900739)	27	5	0.03	+	> 100	4.17e-10	3.31e-06
regulation of protein localization (GO:0032880)	956	7	1.21	+	5.8	0.000143	0.0412
regulation of protein localization to membrane (GO:1905475)	198	5	0.25	+	20	4.89e-06	0.00323
regulation of protein transport (GO:0051223)	621	6	0.78	+	7.65	0.000106	0.0322
regulation of sodium ion transmembrane transport (GO:1902305)	66	3	0.08	+	36.01	8.82e-05	0.028
regulation of sodium ion transmembrane transporter activity (GO:2000649)	56	3	0.07	+	42.43	5.52e-05	0.0199
