## Extended data table 2 for "*C21orf2* mutations found in ALS disrupt primary cilia function"

### Sheet: Sheet1
Extended Data Table 2. List of genes tested in Sonic Hedgehog pathway and results
Gene Name	Fold Change compared to controls	T-test	Log2 of Fold Change
BCL2	0.5	0.0234912	-1
BMP2	0.62	0.0366415	-0.68966
BMP4	1.95	0.421779	0.963474
BMP5	1.23	0.64417	0.298658
BMP6	4.28	0.36349	2.09761
BMP7	0.8	0.0201872	-0.321928
BMP8B	0.64	0.030375	-0.643856
BOC	0.62	0.084133	-0.68966
BTRC	0.76	0.009223	-0.395929
CDON	0.64	0.0231539	-0.643856
CSNK1A1	0.89	0.387292	-0.168123
CSNK1E	0.93	0.67396	-0.104697
CTNNB1	0.59	0.131151	-0.761213
DHH	1.57	0.00598876	0.650765
DISP1	0.85	0.239331	-0.234465
DISP2	0.52	0.101897	-0.943416
ERBB4	1.11	0.041777	0.15056
FAT4	0.56	0.041714	-0.836501
FBXW11	0.73	0.002928	-0.454032
FGF9	6.84	0.462921	2.774
FGFR3	1.07	0.841355	0.0976108
FKBP8	0.5	0.017806	-1
FOXE1	3.14	0.0413724	1.65076
FRMD6	0.55	0.011871	-0.862496
GAS1	0.4	0.04987	-1.32193
GLI1	0.48	0.0243022	-1.05889
GLI2	0.78	0.00973101	-0.358454
GLI3	6.96	0.0439305	2.79909
GREM1	5.02	0.0447255	2.32769
GSK3B	3.96	0.025622	1.9855
HHAT	0.59	0.02131	-0.761213
HHIP	1.81	0.727975	0.85599
IFT52	0.92	0.915092	-0.120294
IHH	7.63	0.0142242	2.93168
KCTD11	0.82	0.549866	-0.286304
LATS1	0.7	0.072075	-0.514573
LATS2	2.75	0.675979	1.45943
LRP2	4.14	0.92519	2.04963
MAPK1	0.65	0.033006	-0.621488
MOB1B	0.75	0.037761	-0.415037
MTSS1	0.77	0.034543	-0.37707
NF2	0.62	0.01159	-0.68966
NPC1	0.64	0.003481	-0.643856
NUMB	0.68	0.016306	-0.556393
OTX2	7.89	0.189159	2.98003
PRKACA	0.51	0.002624	-0.971431
PRKACB	0.76	0.026863	-0.395929
PTCH1	0.6	0.025971	-0.736966
PTCH2	0.64	0.0137595	-0.643856
PTCHD1	4.81	0.068066	2.26604
PTCHD2	0.53	0.858374	-0.915936
PTCHD3	5.23	0.336155	2.38681
RAB23	0.88	0.446187	-0.184425
RUNX2	4.57	0.0181379	2.19219
SFRP1	0.62	0.018203	-0.68966
SHH	7.95	0.00613274	2.99095
SMO	0.56	0.044153	-0.836501
STK3	0.74	0.111972	-0.434403
STK36	1.03	0.045243	0.0426443
SUFU	36.55	0.047692	5.1918
TP53	0.66	0.00136	-0.599462
VEGFA	1.54	0.223371	0.62293
WIF1	27.98	0.35874	4.80632
WNT1	3.32	0.500768	1.73118
WNT10A	2.06	0.262539	1.04264
WNT10B	1.4	0.426427	0.485427
WNT11	3.64	0.67375	1.86394
WNT16	4.39	0.677823	2.13422
WNT2	9.72	0.20214	3.28096
WNT2B	0.57	0.120427	-0.810966
WNT3	0.78	0.481417	-0.358454
WNT3A	4.15	0.546107	2.05311
WNT4	0.93	0.670975	-0.104697
WNT5A	1.08	0.63955	0.111031
WNT5B	0.83	0.866704	-0.268817
WNT6	0.5	0.243833	-1
WNT7A	1	0.736097	0
WNT7B	4.4	0.431728	2.1375
WNT8A	11.37	0.48029	3.50716
WNT8B	0.81	0.581882	-0.304006
WNT9A	2.18	0.122729	1.12433
WNT9B	4.16	0.578788	2.05658
ZIC1	0.82	0.380611	-0.286304
ZIC2	2.24	0.796871	1.1635
