## Extended data table 4 for "*C21orf2* mutations found in ALS disrupt primary cilia function"

### Sheet: Sheet1
Extended Data Table 4. List of antibodies used in this study
Antibodies	Species	Dilution	Source
Anti-gammatubulin	Rabbit	1:1000	Sigma-Aldrich, T5192
ARL13B	Rabbit	1:1000	Proteintech, 17711-1-AP
ARL13B	Mouse	1:500	UC Davis/NIH NeuroMab facility, 75-287
BBS4	Rabbit	1:500	Proteintech, 12766-1-AP
BBS5	Rabbit	1:500	Proteintech, 14569-1-AP
C21ORF2	Rabbit	1:1000	Sigma-Aldrich, SAB2100284
C21ORF2	Rabbit	1:500	Sigma-Aldrich, HPA030284
C21ORF2	Mouse	1:500	Abcam, ab167351
C21ORF2	Rabbit	1:1000	Genetex, GTX119046
C21ORF2	Rabbit	1:500	Abcam, ab84341
CEP290	Rabbit	1:500	Abcam, ab85728
Donkey anti-goat Alexa Fluor 488		1:1000	Thermo Fisher Scientific, A11055
Donkey anti-goat Alexa Fluor 555		1:1000	Thermo Fisher Scientific, A21432
Donkey anti-mouse Alexa Fluor 488		1:1000	Thermo Fisher Scientific, A21202
Donkey anti-mouse Alexa Fluor 555		1:1000	Thermo Fisher Scientific, A31570
Donkey anti-rabbit Alexa Fluor 488		1:1000	Thermo Fisher Scientific, A21206
Donkey anti-rabbit Alexa Fluor 555		1:1000	Thermo Fisher Scientific, A31572
Gamma-tubulin	Mouse	1:1000	T5326
GLI-3	Goat	1:200	R&D systems, AF3690
Goat anti-mouse Alexa Fluor 555		1:500	Thermo Fisher Scientific, A21426
Goat anti-mouse Alexa Fluor 555		1:500	Thermo Fisher Scientific, A21424
Goat anti-rabbit Alexa Fluor 488		1:500	Thermo Fisher Scientific, A11034
Goat anti-rat Alexa Fluor 555		1:1000	Thermo Fisher Scientific, A21434
GPR161	Rabbit	1:500	Proteintech, 13398-1-AP
GT335	Mouse	1:500	AdipoGen, AG-20B-0020
Histone H2AX	Mouse	1:1000	Abcam, ab184520
HRP	Rabbit	1:500	Jackson Immuno Research, 325-005-021
IFT140	Rabbit	1:500	Proteintech, 17460-1-AP
IFT88	Rabbit	1:1000	Proteintech, 13967-1-AP
SMI32	Rabbit	1:1000	Abcam, ab8135
Smo	Mouse	1:250	Santa Cruz, sc-166685
Smoothened	Rabbit	1:500	Abcam, ab236465
tGFP	Mouse	1:1000	Origene, TA150041
