## Extended data table 5 for "*C21orf2* mutations found in ALS disrupt primary cilia function"

### Sheet: Sheet1
Extended Data Table 5. Primers for mutagenesis, qPCR and sequencing
Gene Name	Experiment	Forward primer sequence	Reverse primer sequence	Manufacturer/Catalogue number
C21orf2 p.V58L	Mutagenesis	GCATCTCCACCCTGGAGCCTTTGAGCCGGTGCCAGCGCCTG	CAGGCGCTGGCACCGGCTCAAAGGCTCCAGGGTGGAGATGC	IDT
C21orf2 p.Y68*	Mutagenesis	CCAGCGCCTGAGTGAGCTGTAACTGCGGAGGAACCGCATCCC	GGGATGCGGTTCCTCCGCAGTTACAGCTCACTCAGGCGCTGG	IDT
C21orf2 p.R106C	Mutagenesis	GCTGCGGCACCAGCCCCCACTGCTACCGCATGACCGTGCTG	CAGCACGGTCATGCGGTAGCAGTGGGGGCTGGTGCCGCAGC	IDT
C21orf2 p. R172W	Mutagenesis	GCTCCGCTGCTGAGACTGGCTGGGACCCGCTGGACAGCGAG	CTCGCTGTCCAGCGGGTCCCGACCAGTCTCAGCAGCGGAGC	IDT
C21orf2 p.A255T	Mutagenesis	GGGAAGAGGTGCAGGAGCACACCGAGAGCGGACCGACGCGT	ACGCGTCGGTCCGCTCTCGGTGTGCTCCTGCACCTCTTCCC	IDT
C21orf2	Sequencing	CCTCACAGATATCTCCAT	TTCAGGTAGAAGAGCTCA	IDT
Gli1	qPCR			Applied Biosystems/Hs00171790_m1
Gli3	qPCR			Applied Biosystems/Hs00609233_m1
RPS17	qPCR			Applied Biosystems/Hs00734303_g1
SUFU	qPCR			Applied Biosystems/Hs00960520_m1
18s	qPCR			Applied Biosystems/Hs999999901_s1
Rpll140	qPCR			Applied Biosystems/Dm02134593_g1
C21orf2	qPCR			Applied Biosystems/Hs04334467_m1
PPIA	qPCR			IDT/Hs.PT.58v.38887593.g
RPLPO	qPCR			IDT/Hs.PT.39a.22214824
POLR2A	qPCR			IDT/Hs.PT.39a.19639531
ACTB	qPCR			IDT/Hs.PT.39a.22214847
GUSB	qPCR			IDT/Hs.PT.58v.27737538
TBP	qPCR			IDT/Hs.PT.58v.39858774
B2M	qPCR			IDT/Hs.PT.58v.18759587
HPRT1	qPCR			IDT/Hs.PT.58v.45621572
GAPDH	qPCR	ACCAGGAAATGAGCTTGACAAA	TCAAGAAGGTGGTGAAGCAGG	IDT
CG15208	qPCR			Apllied Biosystems/Dm01837739_s1
Tio	qPCR			Applied Biosystems/Dm01825938_g1
Rpl32 Set 1	qPCR			Applied Biosystems/Dm02151827_g1
Tio Set 1	qPCR (SYBR)	TGGAGAACAGCGGCAATAAC	ATCCGTGGTCTCGCACAG	IDT
Tio Set 2	qPCR (SYBR)	GTCTACTGGCGTTGAACTCC	GCAGCTAGAGGATGGGCC	IDT
Actin	qPCR (SYBR)	CTCCAAGCAGGAGTACGACGAG	CTTCCACCACTCGCACTTGC	IDT
Rpl32 Set 2	qPCR (SYBR)	CGCACCAAGCACTTCATCCG	GCACGTTGTGCACCAGGAAC	IDT
