## Extended data table 6 for "*C21orf2* mutations found in ALS disrupt primary cilia function"

### Sheet: Sheet1
Extended Data Table 6. ASO and SiRNA list
Name in study	Type	Purification	Sequence (5'-3')
1	ASO/ LNA GAPMER	Standard desalting	ATAAGCCTGGCACTAG
2	ASO/ LNA GAPMER	Standard desalting	CTGAACTCAAAGGCGG
3	ASO/ LNA GAPMER	Standard desalting	GATAAATAATTGCGCT
4	ASO/ LNA GAPMER	Standard desalting	ACGCACTCTGTCTTTA
5	ASO/ LNA GAPMER	Standard desalting	CGCAGGGATAGAAAGC
Scrambled/Negative control	ASO/ LNA GAPMER	Standard desalting	CGCAGGGATAGAAAGC
SiRNA C21orf2 - II	SiRNA	Mass spectrometry and sequence validation	rCrCrCrArArGrGrCrArUrGrGrUrUrGrUrGrArCrArGrUrCTT
