## Extended data table 7 for "*C21orf2* mutations found in ALS disrupt primary cilia function"

### Sheet: Sheet1
Extended Data Table 7. Plasmids
Construct	protein sequence	Tag	Vector
C21ORF2 tGFP	MKLTRKMVLTRAKASELHSVRKLNCWGSRLTDISICQEMPSLEVITLSVNSISTLEPVSRCQRLSELYLR RNRIPSLAELFYLKGLPRLRVLWLAENPCCGTSPHRYRMTVLRTLPRLQKLDNQAVTEEELSRALSEGEE ITAAPEREGTGHGGPKLCCTLSSLSSAAETGRDPLDSEEEATSGAQDERGLKPPSRGQFPSLSARDASSS HRGRNVLTAILLLLRELDAEGLEAVQQTVGSRLQALRGEEVQEHAE TRTRPLE - GFP Tag - V	tGFP	pCMV6-AC-GFP (PS100010)
C21ORF2 p.V58L tGFP	MKLTRKMVLTRAKASELHSVRKLNCWGSRLTDISICQEMPSLEVITLSVNSISTLEPLSRCQRLSELYLR RNRIPSLAELFYLKGLPRLRVLWLAENPCCGTSPHRYRMTVLRTLPRLQKLDNQAVTEEELSRALSEGEE ITAAPEREGTGHGGPKLCCTLSSLSSAAETGRDPLDSEEEATSGAQDERGLKPPSRGQFPSLSARDASSS HRGRNVLTAILLLLRELDAEGLEAVQQTVGSRLQALRGEEVQEHAE	tGFP	pCMV6-AC-GFP (PS100010)
C21ORF2 p.Y68* tGFP	MKLTRKMVLTRAKASELHSVRKLNCWGSRLTDISICQEMPSLEVITLSVNSISTLEPVSRCQRLSEL*LR RNRIPSLAELFYLKGLPRLRVLWLAENPCCGTSPHRYRMTVLRTLPRLQKLDNQAVTEEELSRALSEGEE ITAAPEREGTGHGGPKLCCTLSSLSSAAETGRDPLDSEEEATSGAQDERGLKPPSRGQFPSLSARDASSS HRGRNVLTAILLLLRELDAEGLEAVQQTVGSRLQALRGEEVQEHAE	tGFP	pCMV6-AC-GFP (PS100010)
C21ORF2 p.R106C tGFP	MKLTRKMVLTRAKASELHSVRKLNCWGSRLTDISICQEMPSLEVITLSVNSISTLEPVSRCQRLSELYLR RNRIPSLAELFYLKGLPRLRVLWLAENPCCGTSPHCYRMTVLRTLPRLQKLDNQAVTEEELSRALSEGEE ITAAPEREGTGHGGPKLCCTLSSLSSAAETGRDPLDSEEEATSGAQDERGLKPPSRGQFPSLSARDASSS HRGRNVLTAILLLLRELDAEGLEAVQQTVGSRLQALRGEEVQEHAE	tGFP	pCMV6-AC-GFP (PS100010)
C21ORF2 p.R172W tGFP	MKLTRKMVLTRAKASELHSVRKLNCWGSRLTDISICQEMPSLEVITLSVNSISTLEPVSRCQRLSELYLR RNRIPSLAELFYLKGLPRLRVLWLAENPCCGTSPHCYRMTVLRTLPRLQKLDNQAVTEEELSRALSEGEE ITAAPEREGTGHGGPKLCCTLSSLSSAAETGWDPLDSEEEATSGAQDERGLKPPSRGQFPSLSARDASSS HRGRNVLTAILLLLRELDAEGLEAVQQTVGSRLQALRGEEVQEHAE	tGFP	pCMV6-AC-GFP (PS100010)
C21ORF2 p.A255T tGFP	MKLTRKMVLTRAKASELHSVRKLNCWGSRLTDISICQEMPSLEVITLSVNSISTLEPVSRCQRLSELYLR RNRIPSLAELFYLKGLPRLRVLWLAENPCCGTSPHRYRMTVLRTLPRLQKLDNQAVTEEELSRALSEGEE ITAAPEREGTGHGGPKLCCTLSSLSSAAETGRDPLDSEEEATSGAQDERGLKPPSRGQFPSLSARDASSS HRGRNVLTAILLLLRELDAEGLEAVQQTVGSRLQALRGEEVQEHTE	tGFP	pCMV6-AC-GFP (PS100010)
tGFP backbone	MESDESGLPAMEIECRITGTLNGVEFELVGGGEGTPEQGRMTNKMKSTKGALTFSPYLLSHVMGYGFYHFGTYPSGYENPFLHAINNGGYTNTRIEKYEDGGVLHVSFSYRYEAGRVIGDFKVMGTGFPEDSVIFTDKIIRSNATVEHLHPMGDNDLDGSFTRTFSLRDGGYYSSVVDSHMHFKSAIHPSILQNGGPMFAFRRVEEDHSNTELGIVEYQHAFKTPDADAGEE	tGFP	pCMV6-AC-GFP (PS100010)
